# *MYB5a/NEGAN* activates petal anthocyanin pigmentation and shapes the MBW regulatory network in *Mimulus luteus* var. *variegatus*

**DOI:** 10.1101/2020.04.09.030536

**Authors:** Xingyu Zheng, Kuenzang Om, Kimmy A. Stanton, Daniel Thomas, Philip A. Cheng, Allison Eggert, Yao-Wu Yuan, Joshua R. Puzey, Arielle M. Cooley

**Author notes:** School of Biological Sciences, Washington State University, Pullman, WA, U.S.A. Corresponding author for transcriptome analysis, Corresponding author for sequence analysis, RT-PCR, and transgenics.

## Abstract

Much of the visual diversity of angiosperms is due to the frequent evolution of novel pigmentation patterns in flowers. The gene network responsible for anthocyanin pigmentation, in particular, has become a model for investigating how genetic changes give rise to phenotypic innovation. In the monkeyflower genus *Mimulus*, an evolutionarily recent gain of petal lobe anthocyanin pigmentation in *M. luteus* var. *variegatus* was previously mapped to genomic region *pla2*. Here, we use DNA sequence analysis and spatiotemporal patterns of gene expression to identify *MYB5a* - homologous to the *NEGAN* transcriptional activator from *M. lewisii* - as a likely candidate gene within the *pla2* region. Transgenic manipulation of gene expression confirms that *MYB5a* is both necessary and sufficient for petal lobe anthocyanin pigmentation. The deployment of *MYB5a/NEGAN* to the petal lobe stands in contrast to its more restricted role as a nectar guide anthocyanin activator in other *Mimulus* species. Transcriptome sequencing of a *MYB5a* RNAi line reveals the degree to which other regulators of the anthocyanin pathway - including R3 MYB repressors and bHLH and WD40 co-activators - are responsive to the level of expression of *MYB5a*. Overall, this work reveals that a genetically simple change, which we hypothesize to be a regulatory mutation in *cis* to *MYB5a*, has cascading effects on gene expression, not only on the genes downstream of *MYB5a* but also on all of its known partners in the anthocyanin regulatory network.

Graphical abstract. Solid black arrows indicate the direction (though not magnitude) of gene expression change, following RNAi knockdown of *MYB5a/NEGAN* in *M. l. variegatus*. The number of black arrows corresponds to the number of gene copies identified in the transcriptome. Grey symbols denote positive and negative regulatory interactions. RTO is an R3 MYB protein that inhibits anthocyanin biosynthesis by sequestering bHLH proteins away from the MBW complex.
