## Supplementary material for "*MYB5a/NEGAN* activates petal anthocyanin pigmentation and shapes the MBW regulatory network in *Mimulus luteus* var. *variegatus*": Table S1

### Sheet: Sheet1
Primer name	Sequence 5' to 3'
Actin 9F	CCCAAGGCTAACAGGGAGAA
Actin 10R	CGTCACCAGAATCCAGCAC
attR2	CACCACTTTGTACAAGAAAGCTG
CHS 1F	CGTTTCATGATGTACCAGCAGG
CHS 2R	GCAGAACCACCGTCTCGAC
GAPDH 1F	TTGAAGGGAATCTTGGGCTA
GAPDH 2R	CATTTGACGTACCATAAACGAGT
MYB4 16F	GGTCACAAGTGTGAGGAAAGGT
MYB4 17R	GGTCCTCTCTTTCTTCCTGGTT
MYB4 18F	GAGTGAGACACCGGTCACAAG
MYB4 19F	GCTGCAGGCTAAGATGGTTG
MYB4 20R	CAAACTCCGCCTGTTTCCT
MYB4 21F	CCTGGGAGAACTGCTAACGAC
MYB4 22R	GCCACGTCATCACCCTCTAC
MYB5a 10F	TTGCAGAGCATGGAAAACAC
MYB5a/b 18F	AAGCGATTACGTCCACCAAC
MYB5a/b 19R	CGCGGTGGAAGAAGAAGAAG
MYB5b 32F	TTAATTAGGCCCCAGTAGGC
MYB5a 33F	AGAAAAGGTGCATGGTCCAC
MYB5a 40R	TGACTGTTTGACGAGCAGATG
MYB5b 43R	CACTTCTTGACACCATACGGATA
MYB5a 44F	AAACCTTGAACCACCGAAAA
MYB5a 45R	GCGGACGCATGGTATTTTAT
MYB5a 53R	TTAATTAGGCCCCAGTAGGC
