## Supplementary material for "*MYB5a/NEGAN* activates petal anthocyanin pigmentation and shapes the MBW regulatory network in *Mimulus luteus* var. *variegatus*": Table S5

	GO.ID	Term	Annotated	Significant	Expected	Rank in classicFisher	classicFisher	classicKS	elimKS
1	GO:0008150	biological_process	409	409	409	1	1	0.0977	4.10E-25
2	GO:0010224	response to UV-B	11	11	11	2	1	9.10E-05	5.50E-05
3	GO:0009718	anthocyanin-containing compound biosynth...	10	10	10	3	1	3.30E-05	0.00034
4	GO:0010584	pollen exine formation	11	11	11	4	1	0.0028	0.00237
5	GO:0009699	phenylpropanoid biosynthetic process	16	16	16	5	1	0.0116	0.0045
6	GO:0009743	response to carbohydrate	23	23	23	6	1	0.0183	0.0088
7	GO:0009744	response to sucrose	18	18	18	7	1	0.0193	0.01007
8	GO:0034285	response to disaccharide	18	18	18	8	1	0.0193	0.01007
9	GO:0051552	flavone metabolic process	3	3	3	9	1	0.1041	0.02021
10	GO:0051553	flavone biosynthetic process	3	3	3	10	1	0.1041	0.02021
