## Supplementary material for "*MYB5a/NEGAN* activates petal anthocyanin pigmentation and shapes the MBW regulatory network in *Mimulus luteus* var. *variegatus*": Table S6

	pathway.code	pathway.name	p.value	Annotated
12	ath00073	Cutin, suberine and wax biosynthesis - Arabidopsis thaliana (thale cress)	0.014591021	5
89	ath00941	Flavonoid biosynthesis - Arabidopsis thaliana (thale cress)	0.025089113	8
35	ath00400	Phenylalanine, tyrosine and tryptophan biosynthesis - Arabidopsis thaliana (thale cress)	0.056682913	2
57	ath00600	Sphingolipid metabolism - Arabidopsis thaliana (thale cress)	0.064543935	1
59	ath00603	Glycosphingolipid biosynthesis - globo and isoglobo series - Arabidopsis thaliana (thale cress)	0.064543935	1
114	ath03022	Basal transcription factors - Arabidopsis thaliana (thale cress)	0.079702074	1
55	ath00591	Linoleic acid metabolism - Arabidopsis thaliana (thale cress)	0.083882522	1
56	ath00592	alpha-Linolenic acid metabolism - Arabidopsis thaliana (thale cress)	0.083882522	1
112	ath03018	RNA degradation - Arabidopsis thaliana (thale cress)	0.092733972	1
130	ath04136	Autophagy - other - Arabidopsis thaliana (thale cress)	0.097410568	1
53	ath00565	Ether lipid metabolism - Arabidopsis thaliana (thale cress)	0.101029916	1
6	ath00052	Galactose metabolism - Arabidopsis thaliana (thale cress)	0.110104188	2
62	ath00630	Glyoxylate and dicarboxylate metabolism - Arabidopsis thaliana (thale cress)	0.112474046	1
16	ath00195	Photosynthesis - Arabidopsis thaliana (thale cress)	0.120600713	1
77	ath00900	Terpenoid backbone biosynthesis - Arabidopsis thaliana (thale cress)	0.133951958	4
134	ath04146	Peroxisome - Arabidopsis thaliana (thale cress)	0.165026272	3
91	ath00944	Flavone and flavonol biosynthesis - Arabidopsis thaliana (thale cress)	0.18851371	2
88	ath00940	Phenylpropanoid biosynthesis - Arabidopsis thaliana (thale cress)	0.198184296	8
10	ath00071	Fatty acid degradation - Arabidopsis thaliana (thale cress)	0.206676664	3
70	ath00750	Vitamin B6 metabolism - Arabidopsis thaliana (thale cress)	0.261222493	1
8	ath00061	Fatty acid biosynthesis - Arabidopsis thaliana (thale cress)	0.298419776	1
92	ath00945	Stilbenoid, diarylheptanoid and gingerol biosynthesis - Arabidopsis thaliana (thale cress)	0.316323697	3
49	ath00561	Glycerolipid metabolism - Arabidopsis thaliana (thale cress)	0.331713894	4
126	ath04075	Plant hormone signal transduction - Arabidopsis thaliana (thale cress)	0.391273157	3
41	ath00480	Glutathione metabolism - Arabidopsis thaliana (thale cress)	0.406132156	5
110	ath03013	RNA transport - Arabidopsis thaliana (thale cress)	0.421890247	1
21	ath00240	Pyrimidine metabolism - Arabidopsis thaliana (thale cress)	0.435950602	4
40	ath00460	Cyanoamino acid metabolism - Arabidopsis thaliana (thale cress)	0.449107639	1
68	ath00730	Thiamine metabolism - Arabidopsis thaliana (thale cress)	0.450341034	2
132	ath04144	Endocytosis - Arabidopsis thaliana (thale cress)	0.471712974	2
14	ath00130	Ubiquinone and other terpenoid-quinone biosynthesis - Arabidopsis thaliana (thale cress)	0.492391884	4
26	ath00280	Valine, leucine and isoleucine degradation - Arabidopsis thaliana (thale cress)	0.4931667	2
84	ath00908	Zeatin biosynthesis - Arabidopsis thaliana (thale cress)	0.4931667	2
52	ath00564	Glycerophospholipid metabolism - Arabidopsis thaliana (thale cress)	0.504881045	2
4	ath00040	Pentose and glucuronate interconversions - Arabidopsis thaliana (thale cress)	0.507365752	8
127	ath04120	Ubiquitin mediated proteolysis - Arabidopsis thaliana (thale cress)	0.513561537	3
3	ath00030	Pentose phosphate pathway - Arabidopsis thaliana (thale cress)	0.515167778	1
34	ath00380	Tryptophan metabolism - Arabidopsis thaliana (thale cress)	0.529080764	5
67	ath00710	Carbon fixation in photosynthetic organisms - Arabidopsis thaliana (thale cress)	0.559088795	1
30	ath00330	Arginine and proline metabolism - Arabidopsis thaliana (thale cress)	0.565115787	2
86	ath00910	Nitrogen metabolism - Arabidopsis thaliana (thale cress)	0.570887832	2
19	ath00230	Purine metabolism - Arabidopsis thaliana (thale cress)	0.605862952	5
83	ath00906	Carotenoid biosynthesis - Arabidopsis thaliana (thale cress)	0.609442551	5
42	ath00500	Starch and sucrose metabolism - Arabidopsis thaliana (thale cress)	0.631045897	4
29	ath00310	Lysine degradation - Arabidopsis thaliana (thale cress)	0.639113825	1
31	ath00340	Histidine metabolism - Arabidopsis thaliana (thale cress)	0.639113825	1
36	ath00410	beta-Alanine metabolism - Arabidopsis thaliana (thale cress)	0.639113825	1
80	ath00903	Limonene and pinene degradation - Arabidopsis thaliana (thale cress)	0.639113825	1
7	ath00053	Ascorbate and aldarate metabolism - Arabidopsis thaliana (thale cress)	0.659431543	4
116	ath03040	Spliceosome - Arabidopsis thaliana (thale cress)	0.693761278	2
33	ath00360	Phenylalanine metabolism - Arabidopsis thaliana (thale cress)	0.70059643	2
9	ath00062	Fatty acid elongation - Arabidopsis thaliana (thale cress)	0.701251846	3
135	ath04626	Plant-pathogen interaction - Arabidopsis thaliana (thale cress)	0.72731742	7
5	ath00051	Fructose and mannose metabolism - Arabidopsis thaliana (thale cress)	0.740528668	4
25	ath00270	Cysteine and methionine metabolism - Arabidopsis thaliana (thale cress)	0.751088298	4
39	ath00450	Selenocompound metabolism - Arabidopsis thaliana (thale cress)	0.758601354	1
47	ath00520	Amino sugar and nucleotide sugar metabolism - Arabidopsis thaliana (thale cress)	0.761951667	4
79	ath00902	Monoterpenoid biosynthesis - Arabidopsis thaliana (thale cress)	0.771349036	1
109	ath03010	Ribosome - Arabidopsis thaliana (thale cress)	0.781676843	1
63	ath00640	Propanoate metabolism - Arabidopsis thaliana (thale cress)	0.788198702	2
2	ath00020	Citrate cycle (TCA cycle) - Arabidopsis thaliana (thale cress)	0.797629519	1
136	ath04712	Circadian rhythm - plant - Arabidopsis thaliana (thale cress)	0.815409203	3
54	ath00590	Arachidonic acid metabolism - Arabidopsis thaliana (thale cress)	0.818388878	1
17	ath00196	Photosynthesis - antenna proteins - Arabidopsis thaliana (thale cress)	0.841133986	1
111	ath03015	mRNA surveillance pathway - Arabidopsis thaliana (thale cress)	0.878444262	2
124	ath04016	MAPK signaling pathway - plant - Arabidopsis thaliana (thale cress)	0.910662977	1
15	ath00190	Oxidative phosphorylation - Arabidopsis thaliana (thale cress)	0.916117478	1
32	ath00350	Tyrosine metabolism - Arabidopsis thaliana (thale cress)	0.928183295	1
78	ath00901	Indole alkaloid biosynthesis - Arabidopsis thaliana (thale cress)	0.928183295	1
93	ath00950	Isoquinoline alkaloid biosynthesis - Arabidopsis thaliana (thale cress)	0.928183295	1
95	ath00965	Betalain biosynthesis - Arabidopsis thaliana (thale cress)	0.928183295	1
131	ath04141	Protein processing in endoplasmic reticulum - Arabidopsis thaliana (thale cress)	0.935813414	4
1	ath00010	Glycolysis / Gluconeogenesis - Arabidopsis thaliana (thale cress)	0.935870316	7
122	ath03440	Homologous recombination - Arabidopsis thaliana (thale cress)	0.936247661	4
81	ath00904	Diterpenoid biosynthesis - Arabidopsis thaliana (thale cress)	0.937522444	2
133	ath04145	Phagosome - Arabidopsis thaliana (thale cress)	0.939430779	3
120	ath03420	Nucleotide excision repair - Arabidopsis thaliana (thale cress)	0.940524878	1
108	ath03008	Ribosome biogenesis in eukaryotes - Arabidopsis thaliana (thale cress)	0.951138728	1
115	ath03030	DNA replication - Arabidopsis thaliana (thale cress)	0.952876484	5
61	ath00620	Pyruvate metabolism - Arabidopsis thaliana (thale cress)	0.956856774	5
118	ath03060	Protein export - Arabidopsis thaliana (thale cress)	0.972320223	2
121	ath03430	Mismatch repair - Arabidopsis thaliana (thale cress)	0.982648535	2
11	ath00072	Synthesis and degradation of ketone bodies - Arabidopsis thaliana (thale cress)	NA	0
13	ath00100	Steroid biosynthesis - Arabidopsis thaliana (thale cress)	NA	0
18	ath00220	Arginine biosynthesis - Arabidopsis thaliana (thale cress)	NA	0
20	ath00232	Caffeine metabolism - Arabidopsis thaliana (thale cress)	NA	0
22	ath00250	Alanine, aspartate and glutamate metabolism - Arabidopsis thaliana (thale cress)	NA	0
23	ath00260	Glycine, serine and threonine metabolism - Arabidopsis thaliana (thale cress)	NA	0
24	ath00261	Monobactam biosynthesis - Arabidopsis thaliana (thale cress)	NA	0
27	ath00290	Valine, leucine and isoleucine biosynthesis - Arabidopsis thaliana (thale cress)	NA	0
28	ath00300	Lysine biosynthesis - Arabidopsis thaliana (thale cress)	NA	0
37	ath00430	Taurine and hypotaurine metabolism - Arabidopsis thaliana (thale cress)	NA	0
38	ath00440	Phosphonate and phosphinate metabolism - Arabidopsis thaliana (thale cress)	NA	0
43	ath00510	N-Glycan biosynthesis - Arabidopsis thaliana (thale cress)	NA	0
44	ath00511	Other glycan degradation - Arabidopsis thaliana (thale cress)	NA	0
45	ath00513	Various types of N-glycan biosynthesis - Arabidopsis thaliana (thale cress)	NA	0
46	ath00514	Other types of O-glycan biosynthesis - Arabidopsis thaliana (thale cress)	NA	0
48	ath00531	Glycosaminoglycan degradation - Arabidopsis thaliana (thale cress)	NA	0
50	ath00562	Inositol phosphate metabolism - Arabidopsis thaliana (thale cress)	NA	0
51	ath00563	Glycosylphosphatidylinositol (GPI)-anchor biosynthesis - Arabidopsis thaliana (thale cress)	NA	0
58	ath00601	Glycosphingolipid biosynthesis - lacto and neolacto series - Arabidopsis thaliana (thale cress)	NA	0
60	ath00604	Glycosphingolipid biosynthesis - ganglio series - Arabidopsis thaliana (thale cress)	NA	0
64	ath00650	Butanoate metabolism - Arabidopsis thaliana (thale cress)	NA	0
65	ath00660	C5-Branched dibasic acid metabolism - Arabidopsis thaliana (thale cress)	NA	0
66	ath00670	One carbon pool by folate - Arabidopsis thaliana (thale cress)	NA	0
69	ath00740	Riboflavin metabolism - Arabidopsis thaliana (thale cress)	NA	0
71	ath00760	Nicotinate and nicotinamide metabolism - Arabidopsis thaliana (thale cress)	NA	0
72	ath00770	Pantothenate and CoA biosynthesis - Arabidopsis thaliana (thale cress)	NA	0
73	ath00780	Biotin metabolism - Arabidopsis thaliana (thale cress)	NA	0
74	ath00785	Lipoic acid metabolism - Arabidopsis thaliana (thale cress)	NA	0
75	ath00790	Folate biosynthesis - Arabidopsis thaliana (thale cress)	NA	0
76	ath00860	Porphyrin and chlorophyll metabolism - Arabidopsis thaliana (thale cress)	NA	0
82	ath00905	Brassinosteroid biosynthesis - Arabidopsis thaliana (thale cress)	NA	0
85	ath00909	Sesquiterpenoid and triterpenoid biosynthesis - Arabidopsis thaliana (thale cress)	NA	0
87	ath00920	Sulfur metabolism - Arabidopsis thaliana (thale cress)	NA	0
90	ath00942	Anthocyanin biosynthesis - Arabidopsis thaliana (thale cress)	NA	0
94	ath00960	Tropane, piperidine and pyridine alkaloid biosynthesis - Arabidopsis thaliana (thale cress)	NA	0
96	ath00966	Glucosinolate biosynthesis - Arabidopsis thaliana (thale cress)	NA	0
97	ath00970	Aminoacyl-tRNA biosynthesis - Arabidopsis thaliana (thale cress)	NA	0
98	ath00998	Biosynthesis of various secondary metabolites - part 2 - Arabidopsis thaliana (thale cress)	NA	0
99	ath01040	Biosynthesis of unsaturated fatty acids - Arabidopsis thaliana (thale cress)	NA	0
100	ath01100	Metabolic pathways - Arabidopsis thaliana (thale cress)	NA	0
101	ath01110	Biosynthesis of secondary metabolites - Arabidopsis thaliana (thale cress)	NA	0
102	ath01200	Carbon metabolism - Arabidopsis thaliana (thale cress)	NA	0
103	ath01210	2-Oxocarboxylic acid metabolism - Arabidopsis thaliana (thale cress)	NA	0
104	ath01212	Fatty acid metabolism - Arabidopsis thaliana (thale cress)	NA	0
105	ath01230	Biosynthesis of amino acids - Arabidopsis thaliana (thale cress)	NA	0
106	ath01502	Vancomycin resistance - Arabidopsis thaliana (thale cress)	NA	0
107	ath02010	ABC transporters - Arabidopsis thaliana (thale cress)	NA	0
113	ath03020	RNA polymerase - Arabidopsis thaliana (thale cress)	NA	0
117	ath03050	Proteasome - Arabidopsis thaliana (thale cress)	NA	0
119	ath03410	Base excision repair - Arabidopsis thaliana (thale cress)	NA	0
123	ath03450	Non-homologous end-joining - Arabidopsis thaliana (thale cress)	NA	0
125	ath04070	Phosphatidylinositol signaling system - Arabidopsis thaliana (thale cress)	NA	0
128	ath04122	Sulfur relay system - Arabidopsis thaliana (thale cress)	NA	0
129	ath04130	SNARE interactions in vesicular transport - Arabidopsis thaliana (thale cress)	NA	0
137	ath04933	AGE-RAGE signaling pathway in diabetic complications - Arabidopsis thaliana (thale cress)	NA	0
