## Supplementary material for "*MYB5a/NEGAN* activates petal anthocyanin pigmentation and shapes the MBW regulatory network in *Mimulus luteus* var. *variegatus*": Table S7

### Sheet: regulatory
mlut_gene	code	sig-DE	blastp-besthit	e-value	rcp-blastp-besthit	e-value
Mlu_12200	myb5	TRUE	AT1G66370.1	1e-63	Mlu_42095	1.88e-61
Mlu_13044	rto1	TRUE	AT4G01060.2	8e-23	Mlu_31658	1.35e-27
Mlu_33990	rto2	TRUE	AT2G30432.1	4e-22	Mlu_31658	2.97e-24
Mlu_20959	sig_bHLH	TRUE	AT1G63650.3	1e-87	Mlu_26520	8.72e-122
Mlu_11120	sig_bHLH	TRUE	AT2G31220.1	1e-78	Mlu_11120	1.54e-75
Mlu_23921	sig_bHLH	TRUE	AT3G21330.1	4e-61	Mlu_12677	5.19e-56
Mlu_39530	sig_bHLH	TRUE	AT4G09820.1	2e-82	Mlu_39530	2.77e-128
Mlu_24690	sig_myb	TRUE	AT1G68320.1	2e-81	Mlu_42459	1.45e-78
Mlu_05348	sig_myb	TRUE	AT2G47460.1	3e-55	Mlu_31304	5.55e-64
Mlu_27563	sig_myb	TRUE	AT2G47460.1	1e-58	Mlu_31304	5.55e-64
Mlu_06147	sig_myb	TRUE	AT3G01140.1	2e-73	Mlu_42981	1.13e-118
Mlu_08754	sig_myb	TRUE	AT3G01140.1	4e-87	Mlu_42981	1.13e-118
Mlu_17841	sig_myb	TRUE	AT3G61250.1	1e-71	Mlu_35805	3.75e-120
Mlu_00921	sig_myb	TRUE	AT5G14750.1	2e-28	Mlu_37493	7.76e-52
Mlu_31304	sig_myb	TRUE	AT5G49330.1	2e-65	Mlu_31304	7.19e-69
Mlu_39790	sig_myb	TRUE	AT5G62470.2	9e-99	Mlu_19727	1.72e-108
Mlu_05101	sig_wd40	TRUE	AT2G26490.1	0	Mlu_05101	0
Mlu_09568	sig_wd40	TRUE	AT5G24520.2	2e-76	Mlu_22082	0
Mlu_21907	sig_wd40	TRUE	AT3G50390.1	4e-84	Mlu_22565	5.55e-166
Mlu_26119	sig_wd40	TRUE	AT2G26490.1	1e-82	Mlu_05101	0
Mlu_40294	sig_wd40	TRUE	AT5G24320.1	0	Mlu_12926	0

### Sheet: pathway
mlut_gene	code	sig-DE	bastp-besthit	e-value	rcp-blastp-besthit	e-value
Mlu_06974	ANS	TRUE	AT4G22880.2	0	Mlu_31787	0
Mlu_31787	ANS	TRUE	AT4G22880.2	0	Mlu_31787	0
Mlu_06199	CHI	FALSE	AT1G53520.1	9e-58	Mlu_06199	1.25e-58
Mlu_11194	CHI	FALSE	AT2G26310.1	4e-112	Mlu_16000	2.91e-122
Mlu_16000	CHI	FALSE	AT2G26310.1	1e-120	Mlu_16000	2.91e-122
Mlu_06730	CHI	FALSE	AT3G55120.1	2e-97	Mlu_35648	2.58e-99
Mlu_35648	CHI	FALSE	AT3G55120.1	8e-98	Mlu_35648	2.58e-99
Mlu_19996	CHI	FALSE	AT3G63170.1	1e-96	Mlu_22860	4.17e-101
Mlu_22860	CHI	FALSE	AT3G63170.1	9e-101	Mlu_22860	4.17e-101
Mlu_28802	CHI	FALSE	AT5G05270.2	1e-77	Mlu_28802	1.36e-84
Mlu_41402	CHI	FALSE	AT5G05270.2	1e-75	Mlu_28802	1.36e-84
Mlu_09226	CHI	FALSE	AT5G66230.1	6e-48	Mlu_09226	9.66e-52
Mlu_12749	CHI	FALSE	AT5G66230.1	5e-46	Mlu_09226	9.66e-52
Mlu_04802	CHS	TRUE	AT1G02050.1	0	Mlu_10198	0
Mlu_10198	CHS	TRUE	AT1G02050.1	0	Mlu_10198	0
Mlu_40433	CHS	TRUE	AT4G34850.1	0	Mlu_40433	0
Mlu_46798	CHS	TRUE	AT4G34850.1	0	Mlu_40433	0
Mlu_06482	CHS	FALSE	AT5G13930.1	0	Mlu_11546	0
Mlu_11545	CHS	FALSE	AT5G13930.1	0	Mlu_11546	0
Mlu_11546	CHS	FALSE	AT5G13930.1	0	Mlu_11546	0
Mlu_41296	CHS	FALSE	AT5G13930.1	0	Mlu_11546	0
Mlu_37520	DFR	TRUE	AT4G35420.1	8e-177	Mlu_37520	1.34e-178
Mlu_14606	DFR	TRUE	AT5G42800.1	4e-115	Mlu_14606	2.31e-116
Mlu_20087	DFR	TRUE	AT5G42800.1	1e-104	Mlu_14606	2.31e-116
Mlu_34629	F3H	TRUE	AT3G51240.1	0	Mlu_34629	0
Mlu_35379	F3H	TRUE	AT3G51240.1	0	Mlu_34629	0
Mlu_04589	F3H	TRUE	AT3G51240.2	3e-139	Mlu_34629	2.6e-171
Mlu_32158	F3H	TRUE	AT3G51240.2	8e-137	Mlu_34629	2.6e-171
Mlu_11841	UF3GT	TRUE	AT5G17050.1	1e-142	Mlu_09885	4.47e-151
Mlu_31417	UF3GT	TRUE	AT5G17050.1	3e-147	Mlu_09885	4.47e-151

### Sheet: rcp-to-interest
REGULATORY	rcp-to-mlut-interest	e-value			PATHWAY	rcp-to-mlut-interest	e-value
AT1G66370.1	Mlu_00921	4.63e-26			AT3G51240.1	Mlu_04589	2.59e-139
AT1G68320.1	Mlu_00921	8.94e-20			AT3G51240.2	Mlu_04589	7.61e-141
AT2G47460.1	Mlu_00921	2.99e-22			AT4G22880.2	Mlu_04589	2.63e-34
AT3G01140.1	Mlu_00921	6.13e-25			AT1G02050.1	Mlu_04802	0
AT3G61250.1	Mlu_00921	1.68e-21			AT4G34850.1	Mlu_04802	1.05e-159
AT5G14750.1	Mlu_00921	5.84e-28			AT5G13930.1	Mlu_04802	3.94e-82
AT5G49330.1	Mlu_00921	2.75e-23			AT1G02050.1	Mlu_06482	1.16e-89
AT5G62470.2	Mlu_00921	6.33e-23			AT1G02050.1	Mlu_06482	1.39e-80
AT3G50390.1	Mlu_05101	2.11e-163			AT4G34850.1	Mlu_06482	8.9e-90
AT1G66370.1	Mlu_05348	9.01e-34			AT4G34850.1	Mlu_06482	9.66e-78
AT1G68320.1	Mlu_05348	2.31e-35			AT5G13930.1	Mlu_06482	0
AT2G47460.1	Mlu_05348	2.99e-56			AT5G13930.1	Mlu_06482	0
AT3G01140.1	Mlu_05348	2.68e-46			AT1G53520.1	Mlu_06730	1.95e-12
AT3G61250.1	Mlu_05348	3.26e-47			AT3G55120.1	Mlu_06730	7.22e-99
AT5G14750.1	Mlu_05348	3.29e-40			AT5G05270.2	Mlu_06730	2.17e-20
AT5G49330.1	Mlu_05348	3.37e-55			AT3G51240.1	Mlu_06974	2.96e-48
AT5G62470.2	Mlu_05348	2.23e-44			AT3G51240.2	Mlu_06974	6.46e-36
AT1G66370.1	Mlu_06147	4.78e-24			AT4G22880.2	Mlu_06974	0
AT1G66370.1	Mlu_06147	1.17e-23			AT4G34850.1	Mlu_10198	8.24e-159
AT1G68320.1	Mlu_06147	6.85e-29			AT5G13930.1	Mlu_10198	7.19e-84
AT1G68320.1	Mlu_06147	4.31e-24			AT2G26310.1	Mlu_11194	1.22e-113
AT2G47460.1	Mlu_06147	2.06e-32			AT3G63170.1	Mlu_11194	2.98e-29
AT2G47460.1	Mlu_06147	1.35e-27			AT1G02050.1	Mlu_11545	6.47e-96
AT3G01140.1	Mlu_06147	1.36e-75			AT4G34850.1	Mlu_11545	2.23e-96
AT3G01140.1	Mlu_06147	8.12e-60			AT5G13930.1	Mlu_11545	0
AT3G61250.1	Mlu_06147	4.1e-54			AT1G02050.1	Mlu_11546	8.43e-92
AT3G61250.1	Mlu_06147	3.87e-47			AT1G02050.1	Mlu_11546	2.08e-71
AT5G14750.1	Mlu_06147	6.88e-30			AT4G34850.1	Mlu_11546	5.06e-92
AT5G14750.1	Mlu_06147	1.23e-29			AT4G34850.1	Mlu_11546	4.95e-72
AT5G49330.1	Mlu_06147	2.12e-33			AT5G13930.1	Mlu_11546	4.47e-174
AT5G49330.1	Mlu_06147	2.66e-29			AT5G17050.1	Mlu_11841	2.98e-137
AT5G62470.2	Mlu_06147	4.01e-37			AT5G66230.1	Mlu_12749	9.36e-50
AT5G62470.2	Mlu_06147	2.2e-32			AT4G35420.1	Mlu_14606	5.99e-42
AT1G66370.1	Mlu_08754	2.78e-36			AT5G42800.1	Mlu_14606	2.31e-12
AT1G66370.1	Mlu_08754	1.04e-11			AT1G53520.1	Mlu_16000	2.14e-07
AT1G68320.1	Mlu_08754	1.7e-36			AT3G63170.1	Mlu_16000	1.29e-32
AT1G68320.1	Mlu_08754	8.94e-10			AT2G26310.1	Mlu_19996	7.47e-23
AT2G47460.1	Mlu_08754	2.02e-44			AT3G63170.1	Mlu_19996	2.48e-98
AT2G47460.1	Mlu_08754	1.88e-12			AT4G35420.1	Mlu_20087	2.48e-29
AT3G01140.1	Mlu_08754	9.68e-89			AT5G42800.1	Mlu_20087	7.31e-106
AT3G01140.1	Mlu_08754	6.89e-40			AT5G42800.1	Mlu_20087	2.44e-12
AT3G61250.1	Mlu_08754	4.33e-68			AT2G26310.1	Mlu_22860	9.02e-28
AT3G61250.1	Mlu_08754	1.3e-31			AT1G53520.1	Mlu_28802	8.79e-14
AT5G14750.1	Mlu_08754	1.53e-43			AT3G55120.1	Mlu_28802	1.78e-12
AT5G14750.1	Mlu_08754	1.35e-14			AT5G17050.1	Mlu_31417	1.83e-141
AT5G49330.1	Mlu_08754	8.62e-48			AT3G51240.1	Mlu_31787	8.1e-52
AT5G49330.1	Mlu_08754	4.58e-13			AT3G51240.2	Mlu_31787	2e-39
AT5G62470.2	Mlu_08754	6.82e-53			AT3G51240.1	Mlu_32158	5.26e-137
AT5G62470.2	Mlu_08754	1.19e-15			AT3G51240.2	Mlu_32158	1.82e-138
AT5G24520.2	Mlu_09568	1.53e-77			AT4G22880.2	Mlu_32158	4.62e-36
AT5G24520.2	Mlu_09568	2.4e-41			AT4G22880.2	Mlu_34629	5.15e-49
AT1G63650.3	Mlu_11120	1.02e-07			AT3G51240.1	Mlu_35379	0
AT2G31220.1	Mlu_11120	1.24e-54			AT3G51240.2	Mlu_35379	3.17e-171
AT4G09820.1	Mlu_11120	5.94e-10			AT4G22880.2	Mlu_35379	1.11e-48
AT1G66370.1	Mlu_12200	9.33e-61			AT1G53520.1	Mlu_35648	1.08e-11
AT1G66370.1	Mlu_12200	7.19e-13			AT5G05270.2	Mlu_35648	4.84e-20
AT1G68320.1	Mlu_12200	1.69e-29			AT5G42800.1	Mlu_37520	1.69e-77
AT2G47460.1	Mlu_12200	2.06e-37			AT1G02050.1	Mlu_40433	6.37e-166
AT2G47460.1	Mlu_12200	5.95e-07			AT5G13930.1	Mlu_40433	1.17e-86
AT3G01140.1	Mlu_12200	3.9e-36			AT1G02050.1	Mlu_41296	7.17e-81
AT3G61250.1	Mlu_12200	7.07e-39			AT4G34850.1	Mlu_41296	2.53e-78
AT4G01060.2	Mlu_12200	2.68e-10			AT5G13930.1	Mlu_41296	0
AT5G14750.1	Mlu_12200	5.86e-41			AT1G53520.1	Mlu_41402	8.74e-13
AT5G14750.1	Mlu_12200	5.81e-07			AT3G55120.1	Mlu_41402	6.64e-11
AT5G49330.1	Mlu_12200	1.09e-37			AT5G05270.2	Mlu_41402	3.19e-82
AT5G49330.1	Mlu_12200	2.98e-07			AT1G02050.1	Mlu_46798	2.86e-154
AT5G62470.2	Mlu_12200	4.95e-37			AT4G34850.1	Mlu_46798	0
AT1G66370.1	Mlu_13044	6.63e-11			AT5G13930.1	Mlu_46798	1.17e-84
AT2G30432.1	Mlu_13044	6.04e-22
AT2G47460.1	Mlu_13044	1.48e-07
AT4G01060.2	Mlu_13044	5.31e-23
AT5G14750.1	Mlu_13044	7.35e-12
AT5G49330.1	Mlu_13044	2.6e-08
AT1G66370.1	Mlu_17841	2.31e-34
AT1G68320.1	Mlu_17841	2.99e-36
AT2G47460.1	Mlu_17841	1.57e-51
AT3G01140.1	Mlu_17841	2.07e-51
AT3G61250.1	Mlu_17841	8.26e-73
AT5G14750.1	Mlu_17841	1.24e-42
AT5G49330.1	Mlu_17841	6.54e-53
AT5G62470.2	Mlu_17841	2.27e-53
AT1G63650.3	Mlu_20959	6.95e-59
AT1G63650.3	Mlu_20959	6.83e-28
AT2G31220.1	Mlu_20959	3.89e-08
AT4G09820.1	Mlu_20959	2.4e-82
AT4G09820.1	Mlu_20959	9.1e-47
AT2G26490.1	Mlu_21907	9.2e-83
AT3G50390.1	Mlu_21907	2.42e-83
AT3G21330.1	Mlu_23921	1.73e-55
AT1G66370.1	Mlu_24690	2.18e-30
AT1G68320.1	Mlu_24690	8.67e-72
AT2G47460.1	Mlu_24690	2e-36
AT3G01140.1	Mlu_24690	1.27e-37
AT3G61250.1	Mlu_24690	4.29e-36
AT5G14750.1	Mlu_24690	8.28e-38
AT5G49330.1	Mlu_24690	3.29e-36
AT5G62470.2	Mlu_24690	2.77e-33
AT2G26490.1	Mlu_26119	2.69e-83
AT3G50390.1	Mlu_26119	1.47e-82
AT1G66370.1	Mlu_27563	2.47e-34
AT1G68320.1	Mlu_27563	1.57e-37
AT2G47460.1	Mlu_27563	6.06e-60
AT3G01140.1	Mlu_27563	9.94e-48
AT3G61250.1	Mlu_27563	1.61e-47
AT5G14750.1	Mlu_27563	2.46e-41
AT5G49330.1	Mlu_27563	1.89e-58
AT5G62470.2	Mlu_27563	1.89e-46
AT1G66370.1	Mlu_31304	1.87e-37
AT1G66370.1	Mlu_31304	2.29e-36
AT1G68320.1	Mlu_31304	8.97e-36
AT1G68320.1	Mlu_31304	4.54e-35
AT2G47460.1	Mlu_31304	1.32e-63
AT3G01140.1	Mlu_31304	1.87e-53
AT3G01140.1	Mlu_31304	5.08e-52
AT3G61250.1	Mlu_31304	7.49e-56
AT3G61250.1	Mlu_31304	1.3e-55
AT4G01060.2	Mlu_31304	4.42e-08
AT4G01060.2	Mlu_31304	7.08e-08
AT5G14750.1	Mlu_31304	1.51e-43
AT5G14750.1	Mlu_31304	1.64e-43
AT5G49330.1	Mlu_31304	1.43e-67
AT5G62470.2	Mlu_31304	5.39e-50
AT5G62470.2	Mlu_31304	3.74e-48
AT1G66370.1	Mlu_33990	6.84e-11
AT2G30432.1	Mlu_33990	4.45e-23
AT2G47460.1	Mlu_33990	1.55e-07
AT4G01060.2	Mlu_33990	7.86e-23
AT5G14750.1	Mlu_33990	4.45e-11
AT5G49330.1	Mlu_33990	1.8e-07
AT1G63650.3	Mlu_39530	9.31e-56
AT1G63650.3	Mlu_39530	6.72e-23
AT1G66370.1	Mlu_39790	4.14e-37
AT1G68320.1	Mlu_39790	2.16e-34
AT2G47460.1	Mlu_39790	3.16e-47
AT3G01140.1	Mlu_39790	2.55e-55
AT3G61250.1	Mlu_39790	4.67e-55
AT5G14750.1	Mlu_39790	2.71e-42
AT5G49330.1	Mlu_39790	1.85e-49
AT5G62470.2	Mlu_39790	2.06e-95
AT5G24320.1	Mlu_40294	0
