## Supplementary material for "*MYB5a/NEGAN* activates petal anthocyanin pigmentation and shapes the MBW regulatory network in *Mimulus luteus* var. *variegatus*": Table S8

### Sheet: regulatory
mlut_gene	code	sig-DE	blastp-besthit	e-value	rcp-blastp-besthit	e-value
Mlu_12200	myb5	TRUE	AT1G66370.1	1e-63	Mlu_42095	1.88e-61
Mlu_13044	rto1	TRUE	AT4G01060.2	8e-23	Mlu_31658	1.35e-27
Mlu_33990	rto2	TRUE	AT2G30432.1	4e-22	Mlu_31658	2.97e-24
Mlu_20959	sig_bHLH	TRUE	AT1G63650.3	1e-87	Mlu_26520	8.72e-122
Mlu_11120	sig_bHLH	TRUE	AT2G31220.1	1e-78	Mlu_11120	1.54e-75
Mlu_23921	sig_bHLH	TRUE	AT3G21330.1	4e-61	Mlu_12677	5.19e-56
Mlu_39530	sig_bHLH	TRUE	AT4G09820.1	2e-82	Mlu_39530	2.77e-128
Mlu_24690	sig_myb	TRUE	AT1G68320.1	2e-81	Mlu_42459	1.45e-78
Mlu_05348	sig_myb	TRUE	AT2G47460.1	3e-55	Mlu_31304	5.55e-64
Mlu_27563	sig_myb	TRUE	AT2G47460.1	1e-58	Mlu_31304	5.55e-64
Mlu_06147	sig_myb	TRUE	AT3G01140.1	2e-73	Mlu_42981	1.13e-118
Mlu_08754	sig_myb	TRUE	AT3G01140.1	4e-87	Mlu_42981	1.13e-118
Mlu_17841	sig_myb	TRUE	AT3G61250.1	1e-71	Mlu_35805	3.75e-120
Mlu_00921	sig_myb	TRUE	AT5G14750.1	2e-28	Mlu_37493	7.76e-52
Mlu_31304	sig_myb	TRUE	AT5G49330.1	2e-65	Mlu_31304	7.19e-69
Mlu_39790	sig_myb	TRUE	AT5G62470.2	9e-99	Mlu_19727	1.72e-108
Mlu_05101	sig_wd40	TRUE	AT2G26490.1	0	Mlu_05101	0
Mlu_09568	sig_wd40	TRUE	AT5G24520.2	2e-76	Mlu_22082	0
Mlu_21907	sig_wd40	TRUE	AT3G50390.1	4e-84	Mlu_22565	5.55e-166
Mlu_26119	sig_wd40	TRUE	AT2G26490.1	1e-82	Mlu_05101	0
Mlu_40294	sig_wd40	TRUE	AT5G24320.1	0	Mlu_12926	0

### Sheet: rcp-to-interest
REGULATORY	rcp-to-mlut-interest	e-value
AT1G66370.1	Mlu_00921	4.63e-26
AT1G68320.1	Mlu_00921	8.94e-20
AT2G47460.1	Mlu_00921	2.99e-22
AT3G01140.1	Mlu_00921	6.13e-25
AT3G61250.1	Mlu_00921	1.68e-21
AT5G14750.1	Mlu_00921	5.84e-28
AT5G49330.1	Mlu_00921	2.75e-23
AT5G62470.2	Mlu_00921	6.33e-23
AT3G50390.1	Mlu_05101	2.11e-163
AT1G66370.1	Mlu_05348	9.01e-34
AT1G68320.1	Mlu_05348	2.31e-35
AT2G47460.1	Mlu_05348	2.99e-56
AT3G01140.1	Mlu_05348	2.68e-46
AT3G61250.1	Mlu_05348	3.26e-47
AT5G14750.1	Mlu_05348	3.29e-40
AT5G49330.1	Mlu_05348	3.37e-55
AT5G62470.2	Mlu_05348	2.23e-44
AT1G66370.1	Mlu_06147	4.78e-24
AT1G66370.1	Mlu_06147	1.17e-23
AT1G68320.1	Mlu_06147	6.85e-29
AT1G68320.1	Mlu_06147	4.31e-24
AT2G47460.1	Mlu_06147	2.06e-32
AT2G47460.1	Mlu_06147	1.35e-27
AT3G01140.1	Mlu_06147	1.36e-75
AT3G01140.1	Mlu_06147	8.12e-60
AT3G61250.1	Mlu_06147	4.1e-54
AT3G61250.1	Mlu_06147	3.87e-47
AT5G14750.1	Mlu_06147	6.88e-30
AT5G14750.1	Mlu_06147	1.23e-29
AT5G49330.1	Mlu_06147	2.12e-33
AT5G49330.1	Mlu_06147	2.66e-29
AT5G62470.2	Mlu_06147	4.01e-37
AT5G62470.2	Mlu_06147	2.2e-32
AT1G66370.1	Mlu_08754	2.78e-36
AT1G66370.1	Mlu_08754	1.04e-11
AT1G68320.1	Mlu_08754	1.7e-36
AT1G68320.1	Mlu_08754	8.94e-10
AT2G47460.1	Mlu_08754	2.02e-44
AT2G47460.1	Mlu_08754	1.88e-12
AT3G01140.1	Mlu_08754	9.68e-89
AT3G01140.1	Mlu_08754	6.89e-40
AT3G61250.1	Mlu_08754	4.33e-68
AT3G61250.1	Mlu_08754	1.3e-31
AT5G14750.1	Mlu_08754	1.53e-43
AT5G14750.1	Mlu_08754	1.35e-14
AT5G49330.1	Mlu_08754	8.62e-48
AT5G49330.1	Mlu_08754	4.58e-13
AT5G62470.2	Mlu_08754	6.82e-53
AT5G62470.2	Mlu_08754	1.19e-15
AT5G24520.2	Mlu_09568	1.53e-77
AT5G24520.2	Mlu_09568	2.4e-41
AT1G63650.3	Mlu_11120	1.02e-07
AT2G31220.1	Mlu_11120	1.24e-54
AT4G09820.1	Mlu_11120	5.94e-10
AT1G66370.1	Mlu_12200	9.33e-61
AT1G66370.1	Mlu_12200	7.19e-13
AT1G68320.1	Mlu_12200	1.69e-29
AT2G47460.1	Mlu_12200	2.06e-37
AT2G47460.1	Mlu_12200	5.95e-07
AT3G01140.1	Mlu_12200	3.9e-36
AT3G61250.1	Mlu_12200	7.07e-39
AT4G01060.2	Mlu_12200	2.68e-10
AT5G14750.1	Mlu_12200	5.86e-41
AT5G14750.1	Mlu_12200	5.81e-07
AT5G49330.1	Mlu_12200	1.09e-37
AT5G49330.1	Mlu_12200	2.98e-07
AT5G62470.2	Mlu_12200	4.95e-37
AT1G66370.1	Mlu_13044	6.63e-11
AT2G30432.1	Mlu_13044	6.04e-22
AT2G47460.1	Mlu_13044	1.48e-07
AT4G01060.2	Mlu_13044	5.31e-23
AT5G14750.1	Mlu_13044	7.35e-12
AT5G49330.1	Mlu_13044	2.6e-08
AT1G66370.1	Mlu_17841	2.31e-34
AT1G68320.1	Mlu_17841	2.99e-36
AT2G47460.1	Mlu_17841	1.57e-51
AT3G01140.1	Mlu_17841	2.07e-51
AT3G61250.1	Mlu_17841	8.26e-73
AT5G14750.1	Mlu_17841	1.24e-42
AT5G49330.1	Mlu_17841	6.54e-53
AT5G62470.2	Mlu_17841	2.27e-53
AT1G63650.3	Mlu_20959	6.95e-59
AT1G63650.3	Mlu_20959	6.83e-28
AT2G31220.1	Mlu_20959	3.89e-08
AT4G09820.1	Mlu_20959	2.4e-82
AT4G09820.1	Mlu_20959	9.1e-47
AT2G26490.1	Mlu_21907	9.2e-83
AT3G50390.1	Mlu_21907	2.42e-83
AT3G21330.1	Mlu_23921	1.73e-55
AT1G66370.1	Mlu_24690	2.18e-30
AT1G68320.1	Mlu_24690	8.67e-72
AT2G47460.1	Mlu_24690	2e-36
AT3G01140.1	Mlu_24690	1.27e-37
AT3G61250.1	Mlu_24690	4.29e-36
AT5G14750.1	Mlu_24690	8.28e-38
AT5G49330.1	Mlu_24690	3.29e-36
AT5G62470.2	Mlu_24690	2.77e-33
AT2G26490.1	Mlu_26119	2.69e-83
AT3G50390.1	Mlu_26119	1.47e-82
AT1G66370.1	Mlu_27563	2.47e-34
AT1G68320.1	Mlu_27563	1.57e-37
AT2G47460.1	Mlu_27563	6.06e-60
AT3G01140.1	Mlu_27563	9.94e-48
AT3G61250.1	Mlu_27563	1.61e-47
AT5G14750.1	Mlu_27563	2.46e-41
AT5G49330.1	Mlu_27563	1.89e-58
AT5G62470.2	Mlu_27563	1.89e-46
AT1G66370.1	Mlu_31304	1.87e-37
AT1G66370.1	Mlu_31304	2.29e-36
AT1G68320.1	Mlu_31304	8.97e-36
AT1G68320.1	Mlu_31304	4.54e-35
AT2G47460.1	Mlu_31304	1.32e-63
AT3G01140.1	Mlu_31304	1.87e-53
AT3G01140.1	Mlu_31304	5.08e-52
AT3G61250.1	Mlu_31304	7.49e-56
AT3G61250.1	Mlu_31304	1.3e-55
AT4G01060.2	Mlu_31304	4.42e-08
AT4G01060.2	Mlu_31304	7.08e-08
AT5G14750.1	Mlu_31304	1.51e-43
AT5G14750.1	Mlu_31304	1.64e-43
AT5G49330.1	Mlu_31304	1.43e-67
AT5G62470.2	Mlu_31304	5.39e-50
AT5G62470.2	Mlu_31304	3.74e-48
AT1G66370.1	Mlu_33990	6.84e-11
AT2G30432.1	Mlu_33990	4.45e-23
AT2G47460.1	Mlu_33990	1.55e-07
AT4G01060.2	Mlu_33990	7.86e-23
AT5G14750.1	Mlu_33990	4.45e-11
AT5G49330.1	Mlu_33990	1.8e-07
AT1G63650.3	Mlu_39530	9.31e-56
AT1G63650.3	Mlu_39530	6.72e-23
AT1G66370.1	Mlu_39790	4.14e-37
AT1G68320.1	Mlu_39790	2.16e-34
AT2G47460.1	Mlu_39790	3.16e-47
AT3G01140.1	Mlu_39790	2.55e-55
AT3G61250.1	Mlu_39790	4.67e-55
AT5G14750.1	Mlu_39790	2.71e-42
AT5G49330.1	Mlu_39790	1.85e-49
AT5G62470.2	Mlu_39790	2.06e-95
AT5G24320.1	Mlu_40294	0
